# The Ketogenic Diet Fails to Mitigate Seizures and Neuroinflammatory Responses in a Mouse Model of Virus-Induced Epilepsy

**DOI:** 10.64898/2026.05.19.726056

**Authors:** Casey H. Meili, Kaitlyn Allen, Daniel J. Doty, Sofia Del Fiol, Ana Beatriz DePaula-Silva

**Affiliations:** Department of Pharmacology and Toxicology, University of Utah, Salt Lake City, UT, 84112, USA

## Abstract

**Objective:** The ketogenic diet (KD) is a high-fat, low-carbohydrate intervention widely used to treat drug-resistant epilepsy, thought to reduce seizures through a combination of metabolic, neuronal, and microbiota-dependent mechanisms. Additionally, recent studies suggest that the anticonvulsant effects of KD require the gut microbiota, with taxa such as *Akkermansia* and *Parabacteroides* contributing to seizure protection by modulating host neurotransmitter balance and neural excitability. While KD has been shown to be effective in reducing seizure burden across different epilepsies, its antiseizure effect on infection-driven seizures, which are often driven by acute neuroinflammation, has not been evaluated. Here, we evaluated the effects of KD on seizure burden, neuroimmune responses, and gut microbiota composition in the Theiler’s murine encephalomyelitis virus (TMEV) model of virus-induced epilepsy.

**Methods:** Mice were maintained on either a KD or a normal diet prior to intracerebral TMEV infection. Seizures were induced by handling and scored twice daily from day 3 to 7 post-infection. Neuroimmune responses were assessed by flow cytometry, and fecal microbial composition was analyzed using 16S rRNA gene sequencing.

**Results:** Despite achieving ketosis, KD did not reduce seizure incidence, seizure burden, or seizure severity during acute TMEV infection. KD also did not significantly alter overall immune cell infiltration into the central nervous system, indicating limited effects on global neuroinflammation. However, KD significantly reshaped the gut microbiota, reducing alpha diversity (richness, Shannon diversity, and evenness) and strongly altering community structure with clear separation between diet groups, including enrichment of taxa such as *Akkermansia, Acetatifactor, Dorea*, and *Flintibacter*, and depletion of fiber-associated taxa including *Bifidobacterium* and *Roseburia*. However, these microbial shifts were insufficient to mitigate inflammation-driven seizures.

**Significance:** These results demonstrate that KD’s anticonvulsant efficacy is highly context-dependent, and that KD-driven changes in microbiota- and metabolite-mediated mechanisms may be ineffective against infection-associated epilepsy, suggesting that inflammation-driven seizures require distinct therapeutic approaches.

**Key points:**

- The ketogenic diet (KD) does not reduce acute seizure incidence and severity during TMEV infection despite achieving ketosis
- KD does not induce neuroinflammatory changes associated with seizure outcomes
- KD strongly reshapes gut microbiota, reducing diversity and altering community structure.
- Microbiota changes are insufficient to protect against inflammation-driven seizures
- KD anticonvulsant effects are context-dependent and ineffective in infection-driven epilepsy
