## Supplementary Table 1 for "The Ketogenic Diet Fails to Mitigate Seizures and Neuroinflammatory Responses in a Mouse Model of Virus-Induced Epilepsy"

### Sheet: Sheet1
Supplementary Table 1
All 16S samples analyzed. NCBI sample name and all associated metadata, total number of sequences per sample, sequencing coverage, and alpha diversity indices, including observed richness (Sobs), Pielou’s evenness (Shannon evenness), and Shannon diversity.
Sample Name	NCBI Sample Name	Diet	Timepoint	Infection	Number of sequences	Coverage	Sobs	Pielou	Shannon
28160X1	KD-B-PBS-K1	KD	-1	PBS	18670	0.994887	212.033	0.627796	3.36255
28160X2	KD-B-PBS-K4	KD	-1	PBS	18670	0.995369	201.415	0.509731	2.70407
28160X3	KD-B-PBS-K5	KD	-1	PBS	18670	0.996094	179.448	0.54644	2.8356
28160X4	KD-B-TMEV-K7	KD	-1	TMEV	18670	0.995011	205.96	0.637738	3.39723
28160X5	KD-B-TMEV-K9	KD	-1	TMEV	18670	0.995557	196.991	0.633024	3.34395
28160X6	KD-B-TMEV-K10	KD	-1	TMEV	18670	0.99719	155.383	0.692331	3.49316
28160X7	KD-B-TMEV-K12	KD	-1	TMEV	18670	0.994684	216.047	0.60549	3.25438
28160X8	KD-B-TMEV-K14	KD	-1	TMEV	18670	0.995474	205.661	0.639092	3.40358
28160X9	KD-B-TMEV-K16	KD	-1	TMEV	18670	0.995016	192.348	0.602165	3.1665
28160X10	KD-B-TMEV-K22	KD	-1	TMEV	18670	0.991928	281.291	0.585361	3.30082
28160X11	KD-B-TMEV-K23	KD	-1	TMEV	18670	0.99616	177.62	0.629366	3.25939
28160X12	KD-B-TMEV-K27	KD	-1	TMEV	18670	0.99569	193.605	0.630239	3.31829
28160X13	KD-B-TMEV-K29	KD	-1	TMEV	18670	0.996464	175.446	0.615657	3.18088
28160X14	KD-B-TMEV-K30	KD	-1	TMEV	18670	0.994381	220.804	0.607674	3.27935
28160X70	KD-B-TMEV-K18	KD	-1	TMEV	18670	0.996311	168.716	0.618046	3.16895
28160X15	CD-B-PBS-K31	Control	-1	PBS	18670	0.992132	355.787	0.602227	3.5375
28160X16	CD-B-PBS-K32	Control	-1	PBS	18670	0.984863	543.197	0.592767	3.73278
28160X17	CD-B-PBS-K34	Control	-1	PBS	18670	0.993023	335.276	0.627979	3.6515
28160X18	CD-B-PBS-K35	Control	-1	PBS	18670	0.994819	270.6	0.57919	3.24366
28160X19	CD-B-TMEV-K36	Control	-1	TMEV	18670	0.993794	301.977	0.64136	3.66225
28160X20	CD-B-TMEV-K37	Control	-1	TMEV	18670	0.994476	292.132	0.647489	3.67568
28160X21	CD-B-TMEV-K39	Control	-1	TMEV	18670	0.995156	287.335	0.657351	3.72092
28160X22	CD-B-TMEV-K43	Control	-1	TMEV	18670	0.995054	285.872	0.658723	3.72523
28160X23	CD-B-TMEV-K46	Control	-1	TMEV	18670	0.993803	308.287	0.683221	3.91538
28160X25	CD-B-TMEV-K51	Control	-1	TMEV	18670	0.992143	362.018	0.679189	4.00137
28160X26	CD-B-TMEV-K54	Control	-1	TMEV	18670	0.995079	270.818	0.653298	3.65939
28160X27	CD-B-TMEV-K56	Control	-1	TMEV	18670	0.993976	309.46	0.678435	3.89057
28160X28	CD-B-TMEV-K57	Control	-1	TMEV	18670	0.993394	322.759	0.640409	3.69944
28160X29	CD-B-TMEV-K59	Control	-1	TMEV	18670	0.993082	324.943	0.660704	3.82111
28160X44	KD-A-PBS-KA01	KD	7	PBS	18670	0.996282	174.044	0.645554	3.33002
28160X45	KD-A-PBS-KA04	KD	7	PBS	18670	0.996728	162.024	0.520697	2.64873
28160X46	KD-A-TMEV-KA07	KD	7	TMEV	18670	0.991843	286.935	0.63998	3.6214
28160X47	KD-A-TMEV-KA09	KD	7	TMEV	18670	0.995533	185.217	0.640967	3.34622
28160X48	KD-A-TMEV-KA10	KD	7	TMEV	18670	0.994945	207.225	0.625864	3.33776
28160X49	KD-A-TMEV-KA12	KD	7	TMEV	18670	0.996731	150.661	0.504263	2.52838
28160X50	KD-A-TMEV-KA14	KD	7	TMEV	18670	0.992241	271.805	0.58843	3.29776
28160X51	KD-A-TMEV-KA16	KD	7	TMEV	18670	0.996826	155.515	0.577417	2.91346
28160X52	KD-A-TMEV-KA22	KD	7	TMEV	18670	0.996075	178.389	0.636864	3.30094
28160X53	KD-A-TMEV-KA27	KD	7	TMEV	18670	0.99354	244.682	0.593254	3.26244
28160X54	KD-A-TMEV-KA29	KD	7	TMEV	18670	0.996307	162.959	0.49452	2.51834
28160X55	KD-A-TMEV-KA30	KD	7	TMEV	18670	0.995714	183.22	0.645524	3.36299
28160X69	KD-A-TMEV-KA18	KD	7	TMEV	18670	0.997238	156.621	0.633508	3.20112
28160X56	CD-A-PBS-KA31	Control	7	PBS	18670	0.997059	240.731	0.51418	2.81949
28160X57	CD-A-PBS-KA32	Control	7	PBS	18670	0.99348	327.345	0.610913	3.53765
28160X58	CD-A-PBS-KA34	Control	7	PBS	18670	0.994431	300.862	0.635809	3.62814
28160X59	CD-A-PBS-KA35	Control	7	PBS	18670	0.994013	301.047	0.613091	3.49887
28160X60	CD-A-TMEV-KA37	Control	7	TMEV	18670	0.995554	260	0.608926	3.38605
28160X61	CD-A-TMEV-KA39	Control	7	TMEV	18670	0.995276	278.807	0.657851	3.70396
28160X62	CD-A-TMEV-KA43	Control	7	TMEV	18670	0.994216	304.554	0.669121	3.82644
28160X63	CD-A-TMEV-KA46	Control	7	TMEV	18670	0.99467	291.882	0.658177	3.73591
28160X64	CD-A-TMEV-KA47	Control	7	TMEV	18670	0.993919	310.915	0.683274	3.92154
28160X65	CD-A-TMEV-KA51	Control	7	TMEV	18670	0.993334	315.706	0.619534	3.56514
28160X66	CD-A-TMEV-KA54	Control	7	TMEV	18670	0.996106	263.052	0.681134	3.79533
28160X67	CD-A-TMEV-KA57	Control	7	TMEV	18670	0.995483	259.665	0.633844	3.52355
28160X68	CD-A-TMEV-KA59	Control	7	TMEV	18670	0.994516	282.519	0.650132	3.66895
