## Supplementary Table 2 for "The Ketogenic Diet Fails to Mitigate Seizures and Neuroinflammatory Responses in a Mouse Model of Virus-Induced Epilepsy"

### Sheet: KD-DESeq2_significant_genera_KD
Supplementary Table 2
Differential abundance analysis of fecal bacterial taxa between KD and normal diet-fed TMEV-infected mice at 7 days post-infection determined using DESeq2. Taxa with adjusted p values (Benjamini-Hochberg corrected) < 0.05 are shown. Positive log₂ fold change values indicate enrichment in KD-fed mice, while negative values indicate enrichment in ND-fed mice. Taxonomic assignments are shown from do…
OTU	Phylum	Class	Order	Family	Genus	baseMean	log2FoldChange	pvalue	padj	enriched
Otu0024	Bacillota	Clostridia	Eubacteriales	Lachnospiraceae	Roseburia	656.482	-13.4373	1.51051e-39	7.09939e-38	Control
Otu0081	Actinomycetota	Coriobacteriia	Eggerthellales	Eggerthellaceae	Eggerthellaceae_unclassified	132.887	-7.07625	3.13202e-39	7.36024e-38	Control
Otu0153	Bacillota	Bacillota_unclassified	Bacillota_unclassified	Bacillota_unclassified	Bacillota_unclassified	44.2968	-5.89213	1.63239e-34	2.55741e-33	Control
Otu0011	Bacillota	Clostridia	Eubacteriales	Lachnospiraceae	Acetatifactor	2448.86	2.97388	1.57145e-28	1.84646e-27	KD
Otu0165	Candidatus_Saccharibacteria	Candidatus_Saccharibacteria_incertae_sedis	Candidatus_Saccharibacteria_incertae_sedis	Candidatus_Saccharibacteria_incertae_sedis	Saccharibacteria_genera_incertae_sedis	32.0101	-25.1493	9.74565e-23	9.16091e-22	Control
Otu0009	Actinomycetota	Actinobacteria	Bifidobacteriales	Bifidobacteriaceae	Bifidobacterium	181.113	-11.5793	1.60161e-21	1.25459e-20	Control
Otu0087	Bacillota	Clostridia	Eubacteriales	Lachnospiraceae	Sporofaciens	69.3389	-8.69952	2.20812e-21	1.48259e-20	Control
Otu0077	Bacillota	Clostridia	Eubacteriales	Eubacteriales_unclassified	Eubacteriales_unclassified	624.686	-4.89981	2.27482e-16	1.33646e-15	Control
Otu0036	Bacteroidota	Bacteroidia	Bacteroidales	Muribaculaceae	Muribaculaceae_unclassified	1163.32	-11.8252	2.20875e-15	1.15346e-14	Control
Otu0003	Bacillota	Clostridia	Eubacteriales	Lachnospiraceae	Lachnospiraceae_unclassified	18674	-1.65658	1.49642e-14	7.03316e-14	Control
Otu0005	Bacillota	Clostridia	Eubacteriales	Oscillospiraceae	Flintibacter	1416.13	1.66413	2.34389e-13	1.00148e-12	KD
Otu0101	Bacillota	Erysipelotrichia	Erysipelotrichales	Erysipelotrichaceae	Dubosiella	35.5568	-5.95022	2.08087e-10	8.15008e-10	Control
Otu0180	Bacillota	Clostridia	Eubacteriales	Lachnospiraceae	Lachnospira	15.7018	-8.31298	2.33576e-10	8.44466e-10	Control
Otu0051	Bacillota	Clostridia	Eubacteriales	Clostridiaceae_1	Clostridium_sensu stricto	140.796	-7.64855	3.22493e-10	1.08265e-09	Control
Otu0212	Bacillota	Clostridia	Eubacteriales	Eubacteriales_incertae_sedis_XIII	Eubacteriales_incertae_sedis_XIII_unclassified	4.48691	-4.83035	4.40658e-08	1.38073e-07	Control
Otu0116	Bacteria_unclassified	Bacteria_unclassified	Bacteria_unclassified	Bacteria_unclassified	Bacteria_unclassified	29.4622	-2.4572	2.37617e-07	6.98e-07	Control
Otu0052	Bacillota	Clostridia	Eubacteriales	Lachnospiraceae	Dorea	80.8523	3.30974	6.83059e-07	1.88846e-06	KD
Otu0157	Mycoplasmatota	Mollicutes	Anaeroplasmatales	Anaeroplasmataceae	Anaeroplasma	13.1482	-8.05757	5.46147e-05	0.000142605	Control
Otu0029	Bacillota	Clostridia	Eubacteriales	Oscillospiraceae	Oscillibacter	427.877	-1.53015	6.82076e-05	0.000168724	Control
Otu0019	Bacillota	Clostridia	Eubacteriales	Oscillospiraceae	Lawsonibacter	351.124	2.6147	0.000151594	0.000356245	KD
Otu0035	Bacillota	Clostridia	Eubacteriales	Oscillospiraceae	Acutalibacter	258.834	-2.29611	0.000205018	0.000458849	Control
Otu0159	Bacillota	Clostridia	Eubacteriales	Oscillospiraceae	Anaerotruncus	20.9107	-1.58151	0.000266634	0.000569627	Control
Otu0001	Verrucomicrobiota	Verrucomicrobiia	Verrucomicrobiales	Akkermansiaceae	Akkermansia	4295.78	2.89776	0.00492074	0.00963646	KD
Otu0032	Bacillota	Clostridia	Eubacteriales	Lachnospiraceae	Anaerotignum	191.97	0.886054	0.00959056	0.0180302	KD
Otu0007	Bacteroidota	Bacteroidia	Bacteroidales	Muribaculaceae	Paramuribaculum	1846.43	-1.37502	0.010509	0.0189971	Control
Otu0214	Bacillota	Clostridia	Eubacteriales	Oscillospiraceae	Neglecta	2.72569	2.355	0.0262146	0.0456328	KD
